# 2’3’-cGAMP triggers a STING and NF-κB dependent broad antiviral response in Drosophila

**DOI:** 10.1101/852319

**Authors:** Hua Cai, Andreas Holleufer, Bine Simonsen, Juliette Schneider, Aurélie Lemoine, Hans-Henrik Gad, Jingxian Huang, Jieqing Huang, Di Chen, Tao Peng, João T. Marques, Rune Hartmann, Nelson Martins, Jean-Luc Imler

## Abstract

We recently reported that an orthologue of STING regulates infection by picorna-like viruses in drosophila. In mammals, STING is activated by the cyclic dinucleotide 2’3’-cGAMP produced by cGAS, which acts as a receptor for cytosolic DNA. Here, we show that injection of flies with 2’3’-cGAMP can induce expression of dSTING-regulated genes. Co-injection of 2’3’-cGAMP with a panel of RNA or DNA viruses results in significant reduction of viral replication. This 2’3’-cGAMP-mediated protection is still observed in flies mutant for the genes *Atg7* and *AGO2*, which encode key components of the autophagy and small interfering RNA pathways, respectively. By contrast, it is abrogated in flies mutant for the NF-κB transcription factor Relish. Analysis of the transcriptome of 2’3’-cGAMP injected flies reveals a complex pattern of response, with early and late induced genes. Our results reveal that dSTING regulates an NF-κB-dependent antiviral program, which predates the emergence of Interferon Regulatory Factors and interferons in vertebrates.
