## Supplementary material for "2’3’-cGAMP triggers a STING and NF-κB dependent broad antiviral response in Drosophila": Table S1

### Sheet: TableS1
gene_id	gene_symbol	TRIS_06	TRIS_12	TRIS_24	c-di-GMP_06	c-di-GMP_12	c-di-GMP_24	lfc_c-di-GMP_vs_TRIS_AVG	lfc_c-di-GMP_vs_TRIS_06	lfc_c-di-GMP_vs_TRIS_12	lfc_c-di-GMP_vs_TRIS_24	p_c-di-GMP_vs_TRIS_AVG	p_c-di-GMP_vs_TRIS_06	p_c-di-GMP_vs_TRIS_12	p_c-di-GMP_vs_TRIS_24
FBgn0261401	Ir75c	1.04	2.01	0.855	7.51	6.51	8.13	2.66	2.52	1.57	3.87	0.0257	1	1	0.878
FBgn0005391	Yp2	13.4	12.1	82.4	10.8	169	17.1	0.34	-0.689	9.07	-7.37	1	1	0.0285	0.878
FBgn0000355	Cp15	19	20	254	16.2	334	24.9	0.0629	-0.442	8.7	-8.07	1	1	0.0285	0.186
FBgn0000357	Cp18	5.49	6.71	85.6	3.34	104	1.57	-0.333	-0.988	7.53	-7.54	1	1	0.0201	0.0291
