## Supplementary material for "2’3’-cGAMP triggers a STING and NF-κB dependent broad antiviral response in Drosophila": Table S3

### Sheet: TableS3
gene_id	gene_symbol	Family	category	TRIS_06	TRIS_12	TRIS_24	cGAMP_06	cGAMP_12	cGAMP_24	TRIS_cGAMP_AVG_lfc	TRIS_cGAMP_06_lfc	TRIS_cGAMP_12_lfc	TRIS_cGAMP_24_lfc	p_TRIS_cGAMP_AVG	p_TRIS_cGAMP_06	p_TRIS_cGAMP_12	p_TRIS_cGAMP_24
FBgn0005660	Ets21C	ETS	Up_Early	1351.18	1552.09	1097.5	6208.38	2896.31	2352.53	1.24	1.74	0.895	1.09	5.01e-09	1.24e-05	0.256	0.0552
FBgn0001150	gt	bZIP/PAR	Up_Early	0.5	5.06303	1.8302	8.81524	2.9897	2.01391	1.07	5.08	-1.47	-0.391	0.526	0.0485	1	0.977
FBgn0023214	edl	ETS	Up_Early	48.1679	67.1819	53.0765	172.446	81.5719	89.2636	0.753	1.35	0.175	0.737	0.00552	0.00618	1	0.405
FBgn0267792	rgr	C2H2/MADF	Up_Early	861.078	786.88	729.114	1910.85	1176.27	1097.5	0.613	0.66	0.509	0.669	0.00324	0.162	0.848	0.278
FBgn0011648	Mad	MAD	Up_Early	608.874	729.114	661.685	1448.15	879.171	814.629	0.459	0.902	0.156	0.319	1.08e-05	7.02e-07	1	0.398
FBgn0001297	kay	AP-1	Up_Early	2352.53	2521.38	2048	5042.77	3104.19	2702.35	0.421	0.665	0.237	0.36	0.00442	0.0198	1	0.49
FBgn0028579	phtf	Homeodomain	Up_Early	724.077	1016.93	1097.5	1910.85	1097.5	1176.27	0.356	0.972	0.0329	0.0614	0.221	0.042	1	0.982
FBgn0003495	spz	NF-kB	Up_Early	210.839	257.781	227.544	491.143	310.834	237.207	0.339	0.81	0.142	0.0661	0.122	0.0295	1	0.976
FBgn0264490	Eip93F	HTH	Up_Early	1782.89	2048	1910.85	3565.78	2352.53	2352.53	0.326	0.597	0.085	0.296	0.0266	0.0279	1	0.568
FBgn0053542	upd3	STAT	Up_Sustained	3.53081	3.5801	15.2422	29.0406	15.8895	15.0324	1.34	2.45	1.43	0.132	0.0186	0.0275	0.785	0.982
FBgn0014018	Rel	NF-kB	Up_Sustained	2896.31	2702.35	2896.31	9410.14	5042.77	5042.77	0.994	1.3	0.822	0.858	9.47e-14	1.86e-07	0.015	0.00786
FBgn0011766	E2f1	E2F	Up_Sustained	484.382	680.287	596.344	1097.5	891.444	948.826	0.57	0.741	0.279	0.691	2.44e-06	0.00201	0.961	0.0151
FBgn0036134	FoxK	Fhead	Up_Sustained	165.421	218.275	198.088	388.023	286.026	266.871	0.498	0.833	0.25	0.413	0.00433	0.0115	1	0.508
FBgn0036411	Sox21a	Sox	Up_Late	2.78949	4.82323	4.37717	24.0839	16.6795	41.6429	2.14	2.58	1.07	2.77	0.00613	0.152	1	0.159
FBgn0003944	Ubx	Hox/HOXL	Up_Late	49.8665	112.206	116.162	174.853	158.683	188.706	0.838	1.41	0.425	0.682	0.00324	0.0105	1	0.496
FBgn0003963	ush	C2H2/FOG	Down_Early	166.572	173.645	127.116	136.239	177.294	153.277	-0.167	-0.693	-0.0773	0.269	0.493	0.0447	1	0.736
